# A non-canonical role for the ATAD2 ortholog BDF7 in nucleolar ribosome maturation and amastigote survival in *Leishmania mexicana*

**DOI:** 10.64898/2025.12.23.692120

**Authors:** Nathaniel G. Jones, Juliana Brambilla Carnielli Trindade, Alexander Johnson, Adam Dowle, Raquel Gabarró, Félix Calderón, Anthony J. Wilkinson, Jeremy C. Mottram

**Author notes:** ViiV Healthcare, 36 E Industrial Rd, Branford, CT 06405, United States.

## Abstract

ATAD2 is a widely conserved, homohexameric ATPase that, in humans, features a bromodomain tier. It plays a role in chromatin remodelling in embryonic stem and germ cells but is frequently upregulated in many cancers, making its bromodomain an attractive drug target. While ATAD2-like proteins generally modulate nucleosome density to control genome compartmentalization and gene expression across eukaryotes, their precise molecular functions vary. We investigated LmxBDF7, the ATAD2 ortholog in the important human pathogen *Leishmania mexicana*, the causative agent of cutaneous leishmaniasis. Unlike its human counterpart, the LmxBDF7 bromodomain is predicted to be occluded and non-canonical. BDF7 null mutants were unable to develop into infectious amastigote forms and could not infect macrophages, demonstrating it is essential for lifecycle progression. Chromatin Immunoprecipitation sequencing (ChIP-seq) suggested low affinity for chromatin, aligning with its atypical bromodomain. Instead, Proximity-Biotinylation (XL-BioID) suggested a role in ribosome maturation within the nucleolus. RNA-sequencing (RNA-seq) of the Δ*bdf7* mutant revealed widespread disruption of gene expression during growth and differentiation. Crucially, key genes required for amastigote survival, such as ribosomal protein genes and glutamine synthetase, were downregulated. This downregulation was spatially biased, preferentially affecting genes on Chromosome 23. Our combined data suggest that while BDF7 is essential, its functions have diverged from other ATAD2-like factors found in opisthokonts.

**Author Summary:** ATAD2 is a protein that helps cells balance the number of nucleosomes bound to DNA in the nucleus of a cell. Occurring at important sites or times this provides a helper function that ensures other protein complexes can operate on chromatin effectively. In some cancers ATAD2 is disrupted and therefore is being explored as target for new medicines. Orthologues of ATAD2 have been characterised in mammals and several species of yeast. We have sought to identify if an ATAD2-like protein can be found in the important human pathogen, *Leishmania mexicana –* which is evolutionary distant from humans and yeast. Indeed, we were able to find an ATAD2-like protein called BDF7. Interestingly, BDF7 has a bromodomain which is predicted to be non-functional in terms of being able to bind histones. We were able to make strains of *Leishmania mexicana* that lacked BDF7 which were viable, but unable to complete the differentiation step required for infecting macrophages. Intriguingly we found BDF7 had a poor association with chromatin and inhabited a protein neighbourhood defined by factors which facilitate ribosome biogenesis. Lastly, RNA-seq analysis of the cells revealed that those lacking BDF7 were potentially depleted for glutamine synthetase which would prevent them developing into fully functional amastigotes.
