## Supplemental Data 1 for "A non-canonical role for the ATAD2 ortholog BDF7 in nucleolar ribosome maturation and amastigote survival in *Leishmania mexicana*"

### Sheet: Oligos
Oligonucleotides BDF7 Cloning into pRIB
OL11429	BDF7	ccgtccaccgtagccatggtgctcacacgatcg	F	Gibson Assemble into pRIB no Tag
OL11430	BDF7	ggccgcagatcctcatcactcaccgactgctgc	R	Gibson Assemble into pRIB no Tag

### Sheet: Plasmids
Plasmid ID	Name	Backbone	Resistance
pGL3092	pRIB BDF7 (Phleo)	pRIB Neo	Amp/G418

### Sheet: Antibodies
Primary Antibodies
Target	Species	Manufacturer	Product code	Dilution
Anti-c-Myc	Chicken, Polyclonal	Bethyl	A190-103A	1 in 5000
Anti-OPB	Sheep, Polyclonal	PMID: 20883728	N/A	1 in 5000
Anti-TY	Mouse Monoclonal	Diagenode	C15200054-10	1 in 5000
Secondary antibodies
Target	Species	Manufacturer	Code	Dilution
anti-Mouse-HRP	Goat, Polyclonal	Promega	W402B	1 in 5000
anti-Mouse-SB700	Goat, Polyclonal	BioRad	12004159	1 in 5000
anti-Chicken-DL800	Goat, Polyclonal	Invitrogen	SA5-10076	1 in 5000
anti-Sheep-HRP	Mouse, Monoclonal	GeneTex	GTX628906-01	1 in 5000
Other
Target	Manufacturer	Manufacturer	Dilution
Streptavidin-647	BioLegend	405237	1 in 5000
