## Supplemental Data 2 for "A non-canonical role for the ATAD2 ortholog BDF7 in nucleolar ribosome maturation and amastigote survival in *Leishmania mexicana*"

chr	start	end	value
LmxM.31	834013	834387	4.02465
LmxM.34	1734446	1734811	3.93405
LmxM.33	286904	287712	3.88064
LmxM.18	434223	434509	3.71547
LmxM.32	484965	485327	3.54526
LmxM.20	1861018	1861335	3.51826
LmxM.20	1220323	1220945	3.50039
LmxM.32	678684	679286	3.41014
LmxM.23	207385	207740	3.37464
LmxM.14	161180	161992	3.36176
LmxM.24	231606	231967	3.30719
LmxM.19	591110	591693	3.24423
LmxM.08	1156868	1157199	3.2401
LmxM.12	451526	451793	3.22634
LmxM.30	1278226	1278787	3.1874
LmxM.26	546207	546533	3.17713
LmxM.17	157220	157572	3.15783
1036_mexFOS1_13k16.p1kpIBF_330	88	356	3.1506
LmxM.34	321064	321488	3.13198
LmxM.10	159205	159947	3.0773
LmxM.13	454067	454426	3.06977
LmxM.17	503846	504129	3.05593
LmxM.14	158690	159036	3.03325
LmxM.24	629968	630230	3.02803
LmxM.08	921701	922001	3.02616
LmxM.05	366891	367203	3.02427
LmxM.04	115786	116075	3.02152
LmxM.09	391189	391845	2.98642
LmxM.13	209280	210137	2.97232
LmxM.20	3255179	3255495	2.96198
LmxM.08	1518523	1518868	2.95815
LmxM.29	316644	316913	2.93034
LmxM.20	3132751	3133168	2.91789
LmxM.09	380751	381033	2.88142
LmxM.08	1345425	1345686	2.85855
LmxM.15	489274	489516	2.85806
LmxM.03	182977	183252	2.855
LmxM.28	759793	760154	2.83981
LmxM.04	118241	118925	2.83128
LmxM.20	3086948	3087216	2.82749
LmxM.34	1753621	1753882	2.81091
LmxM.24	6167	6532	2.79693
LmxM.07	204258	204528	2.77002
LmxM.33	289993	290937	2.74457
LmxM.24	466295	467256	2.73344
LmxM.04	114438	114721	2.72578
LmxM.18	458414	458674	2.7088
LmxM.30	385795	386053	2.69928
LmxM.34	557012	557367	2.68996
LmxM.24	469503	470290	2.67468
LmxM.30	7598	8000	2.67359
LmxM.15	289131	290213	2.67209
LmxM.05	363733	365179	2.65938
LmxM.11	161169	162092	2.65719
LmxM.20	1692509	1692759	2.65485
LmxM.22	284738	285021	2.65269
LmxM.28	703885	704136	2.64445
LmxM.24	665116	665368	2.61355
LmxM.06	121789	122433	2.61205
LmxM.34	462635	462962	2.60466
LmxM.29	736315	736917	2.59996
LmxM.14	482078	482593	2.59819
LmxM.06	251798	252086	2.59632
LmxM.05	365468	365740	2.59207
LmxM.22	611764	612029	2.58833
LmxM.22	600789	601386	2.58619
LmxM.29	464758	464993	2.58052
LmxM.21	218861	219109	2.57766
LmxM.08	1602311	1602574	2.57305
LmxM.34	982437	982752	2.56402
LmxM.12	127795	128054	2.56279
LmxM.23	293599	293840	2.55943
LmxM.20	449440	449703	2.55242
LmxM.24	783018	783302	2.54888
LmxM.34	1378371	1378618	2.54765
LmxM.08	1599057	1599582	2.54569
LmxM.01	189536	189898	2.5448
LmxM.08	886424	886678	2.54412
LmxM.34	1765831	1766071	2.54367
LmxM.31	109785	110044	2.54292
LmxM.08	1606135	1606430	2.53833
LmxM.20	376683	376933	2.53805
LmxM.22	297312	297573	2.5345
1036_mexFOS1_13k16.p1kpIBF_390	6130	6384	2.53412
LmxM.23	206164	206423	2.53362
LmxM.33	1385762	1386016	2.53075
LmxM.05	418903	419461	2.52663
LmxM.22	456299	456549	2.52336
LmxM.11	164549	164941	2.52186
LmxM.19	589532	590696	2.52165
LmxM.26	577476	577793	2.52038
LmxM.34	269179	269895	2.52038
LmxM.17	545858	546346	2.51625
LmxM.08	522471	522741	2.51008
LmxM.06	226035	226303	2.50799
LmxM.14	365305	365565	2.50564
LmxM.30	749486	749778	2.50237
